# Experience in developing the human genome standard E701

**DOI:** 10.1101/2024.09.30.615836

**Authors:** Iuliia Vasiliadis, Vera Belova, Anna Shmitko, Anna Kuznetsova, Alina Samitova, Oleg Suchalko, Andrey Goltsov, Peter Shatalov, Peter Shegai, Olga Melkova, Tatiana Kulyabina, Elena Kulyabina, Denis Rebrikov, Dmitriy Korostin

## Abstract

The first Russian human genome standard E701 was developed through a collaborative research involving four laboratories: Pirogov Russian National Research Medical University, National Medical Research Center for Obstetrics, Gynecology and Perinatology named after Academician V.I.Kulakov, National Research Center Kurchatov Institute, and National Medical Research Radiological Centre. Whole-genome sequencing of short reads on various platforms (MGI Tech, Illumina) and alignment to the reference human genome GRCh38.p14 were performed for the E701 sample. Subsequently, 3842877 high confidence genomic variants were identified, which can be used as a standard for calculating statistical quality metrics while analyzing sequencing data. Furthermore, 9096 biallelic variants were identified on the autosomes and the X chromosome, with a minor allele frequency exceeding 0.4. Additionally, mitochondrial DNA sequencing was performed with the breadth of coverage over 99.9% at 1000X.
