## Supplementary table 1 for "Experience in developing the human genome standard E701"

### Sheet: E701 metrics
Source	GENOME_TERRITORY	MEAN_COVERAGE	SD_COVERAGE	MEDIAN_COVERAGE	MAD_COVERAGE	PCT_EXC_ADAPTER	PCT_EXC_MAPQ	PCT_EXC_DUPE	PCT_EXC_UNPAIRED	PCT_EXC_BASEQ	PCT_EXC_OVERLAP	PCT_EXC_CAPPED	PCT_EXC_TOTAL	PCT_1X	PCT_5X	PCT_10X	PCT_15X	PCT_20X	PCT_25X	PCT_30X	PCT_40X	PCT_50X	PCT_60X	PCT_70X	PCT_80X	PCT_90X	PCT_100X	HET_SNP_SENSITIVITY	HET_SNP_Q
RSMU	3136819257	39.219038	17.30347	43	8	0	0.06466	0.018495	0.000448	0.026907	0.002061	0.005114	0.117686	0.910543	0.904576	0.899582	0.891534	0.873584	0.844646	0.804517	0.60935	0.256649	0.048293	0.006257	0.002549	0.001955	0.001567	0.907283	10
NCAGP	3136819257	19.123198	9.443618	20	5	0.000653	0.101855	0.062755	0.001465	0.019664	0.031123	0.005524	0.223038	0.909093	0.900743	0.869426	0.770585	0.544067	0.258371	0.077696	0.00425	0.001854	0.001295	0.000962	0.000751	0.000609	0.000507	0.903372	10
NRCKI	3136819257	32.309399	15.697552	35	8	0	0.06517	0.008357	0.000436	0.032243	0.162125	0.005706	0.274037	0.908812	0.903016	0.892626	0.86746	0.820942	0.754641	0.660493	0.346632	0.077006	0.008694	0.002888	0.002134	0.001679	0.001373	0.90579	10
NMICR	3136819257	24.163805	12.546177	25	7	0	0.072404	0.012986	0.000075	0.018665	0.015223	0.00527	0.124623	0.90696	0.897513	0.873957	0.812501	0.699555	0.534018	0.342355	0.074799	0.008746	0.002063	0.001343	0.001027	0.000818	0.000671	0.900525	10

### Sheet: E701-MT metrics
BAIT_SET	BAIT_TERRITORY	TOTAL_READS	MEAN_TARGET_COVERAGE	MEDIAN_TARGET_COVERAGE	MAX_TARGET_COVERAGE	MIN_TARGET_COVERAGE	PCT_100X	PCT_1000X	PCT_2500X	PCT_5000X	PCT_10000X
mtDNA	16568	5076896	22880.09241	24702.5	32895	841	1	0.99994	0.99994	0.992938	0.946282
